# Protein-guided RNA barcoding links transcriptomes to synaptic architecture

**DOI:** 10.64898/2026.02.26.705527

**Authors:** Amanda Urke, Michael-John Dolan, Jonah Silverman, Michael Kim, Juan Pineda, Samantha Garcia, Judy Luu, Alex Buckley, Vipin Kumar, Binhui Zhao, Ken Chan, Naeem Nadaf, Karol S. Balderrama, Don B. Arnold, Beth Stevens, Benjamin E. Deverman, Evan Z. Macosko

**Author notes:** Equal contributions (Amanda Urke, Michael-John Dolan, Jonah Silverman, Michael Kim).

## Abstract

Mammalian brain function relies on the precise synaptic architecture of diverse cell types, yet scalable methods for linking a neuron’s transcriptomic profile to its neuroanatomy remain limited. We present Synapse-seq, an *in vivo* strategy in which cell-identifying barcoded mRNAs are routed to subcellular compartments via targeting proteins and detected by single-cell and spatial genomics. Using AAV delivery for minimal perturbation of gene expression, we directed barcodes to presynaptic terminals (via synaptophysin) in four distinct circuits, or to postsynaptic sites (via nanobodies to endogenous PSD95) of hippocampal excitatory neurons. In the mouse primary visual cortex, presynaptic Synapse-seq recovered known long-range projections and discovered cortical layer subtypes with distinct thalamic innervation. In the anterior cortex, we elucidated simple topographic rules of corticostriatal innervation: intratelencephalic neurons followed a continuous depth-to-target gradient, while extratelencephalic neurons exhibited striatal collaterals that spatially correlated with medullary innervation. Finally, postsynaptic barcoding of excitatory neurons revealed cell type-specific variation in dendritic architectures across and within hippocampal subfields. These data establish Synapse-seq as a versatile, genomics-based approach for the integrated definition of molecular identity and synaptic organization across mammalian brains.

---

Advances in high-throughput single-cell profiling have revolutionized our ability to define cell types across the mammalian nervous system. Recent applications of these technologies have revealed extraordinary molecular variation among neurons^1–5^, yet a critical challenge remains: how to functionally interpret these molecular definitions^6^. Beyond their molecular signatures, neurons are also distinguished by the spatial distribution of their presynaptic and postsynaptic arbors^7–10^, which can vary significantly across, and within, transcriptionally defined subtypes^11,12^. Linked measurements of neuronal anatomy and molecular identity will help elucidate how neurons specialize to carry out diverse brain functions.

Several recent methods have begun to bridge this gap. Retrograde adeno-associated virus (AAV)-based strategies like Retro-seq^13,14^, Epi-retro-seq^15^, VECTORseq^16^ and MERGEseq^17^ robustly map long-range projections prior to single-cell profiling, yet the diffusion of injection material limits their resolution and precludes the characterization of fine-grained spatial topographies. Barcoded transsynaptic tracing with rabies virus can identify pairs of connected cells^18,19^, but neuroinflammatory responses^20^, the need for pseudotyping to control viral spread, and a restricted number of starter cells^21,22^ hinder scalability and routine application. MAPseq uses Sindbis virus to fill axons with RNA barcodes^23^, which, when combined with targeted *in situ* sequencing of selected neuronal genes^24^, can provide a powerful framework for multiplexed presynaptic projection mapping. Yet, Sindbis infection can alter host gene expression and cell health^25^, limiting survival time of injected animals and the ability to overlay these maps onto unperturbed, whole transcriptome profiles defined by standard single-cell atlases.

To address these challenges, we developed Synapse-seq, an AAV-based, protein-guided RNA trafficking platform for highly multiplexed mapping of cell type-specific neural circuits *in vivo*. Barcoded, polyadenylated viral transcripts are routed to a subcellular compartment specified by the endogenous localization pattern of the selected protein targeting domain, for example synaptophysin for labeling presynaptic projections or a nanobody to endogenous PSD95 to direct barcodes towards excitatory postsynapses. These trafficked copies of the cell-identifying barcodes are detected in target sites of interest with bulk and spatial transcriptomics assays and then matched back to the corresponding unbiased whole transcriptome profiles assayed by single-nucleus or spatial transcriptomics at the injection site. Delivering both Synapse-seq components via AAV confers two key advantages: the relatively low immunogenicity of AAV^26^ offers stable, long-term expression with minimal perturbation of endogenous gene-expression profiles, while its popularity as a tool for genetic manipulation of neural circuits supports future innovations. Here, we applied presynaptic Synapse-seq to characterize cell type-specific projections from the primary visual cortex and anterior cortex. Separately, we used the postsynaptic trafficking system to resolve heterogeneity in both gene expression and dendritic morphology across multiple spatial axes of the hippocampus.
