## Supplementary Table 2 for "Protein-guided RNA barcoding links transcriptomes to synaptic architecture"

	Name	Term	ES	NES	NOM p-val	FDR q-val	FWER p-val	Tag %	Gene %	Lead_genes
0	prerank	GO_Biological_Process_2023__Cell-Cell Junction Organization (GO:0045216)	0.6124940719287721	1.8817835634973445	0.0003030915336431602	0.029290462906196132	0.0274	13/22	22.79%	CDH4;CDH8;CDH11;PKP4;CDH6;CDH2;CTNND2;CDH9;CDH18;PRKCI;TLN2;CDH12;TJP1
1	prerank	GO_Biological_Process_2023__Cell Junction Assembly (GO:0034329)	0.4984339973775875	1.692128988869722	0.00010004001600640257	0.3009744504748929	0.4181	22/46	24.02%	FLRT3;CDH4;FARP1;SDK2;CDH8;CDH11;PKP4;NRXN2;CDH6;CDH2;CTNND2;ADGRL3;CDH9;CDH18;KIRREL3;GPM6A;TLN2;CDH12;MYO9A;BDNF;TJP1;SHANK3
2	prerank	GO_Biological_Process_2023__Cell-Cell Adhesion Via Plasma-Membrane Adhesion Molecules (GO:0098742)	0.440350209252697	1.5380012468047612	0.001	1.0	0.9757	22/62	14.50%	TENM4;TENM2;FLRT3;CNTN4;CNTN6;CDH4;CADM4;DSCAML1;SDK2;CDH8;ROBO2;NPTN;CDH11;CDH6;LRRC4C;NTNG1;ROBO3;CDH2;ADGRL3;TENM3;CDH9;CDH18
3	prerank	GO_Biological_Process_2023__mRNA Splice Site Recognition (GO:0006376)	0.5027307756232915	1.5227426549958982	0.01721867720044566	1.0	0.9863	12/20	26.17%	CELF6;LUC7L3;LUC7L2;CELF4;PSIP1;YTHDC1;PUF60;SRSF10;SETX;SRSF1;CELF3;LUC7L
4	prerank	GO_Biological_Process_2023__Regulation Of Stem Cell Population Maintenance (GO:2000036)	0.46382079749807903	1.513572974376919	0.007414829659318637	1.0	0.9907	23/33	44.32%	ZC3H13;CNOT3;NCOA3;SUDS3;RBBP7;WDR43;SMARCC1;ARID4B;CNOT2;SMARCB1;BRMS1L;SF3B3;ACTL6B;ARID1A;SIN3A;SMARCA4;ELAVL1;BICRAL;ACTL6A;SMARCD1;SMARCA2;BICRA;HDAC2
5	prerank	GO_Biological_Process_2023__Regulation Of Myoblast Differentiation (GO:0045661)	0.4814260049388189	1.4805812372016827	0.023062917256726684	1.0	0.9985	16/22	43.18%	MEF2C;SMARCC2;SMARCC1;AKIRIN1;PLCB1;SMARCB1;ACTL6B;ARID1A;SMARCA4;ACTL6A;SMARCD1;RIPOR2;SMARCA2;FLOT2;PBRM1;BRD7
6	prerank	GO_Biological_Process_2023__Response To Reactive Oxygen Species (GO:0000302)	0.47226931449205733	1.4801898968816887	0.017204950196196802	1.0	0.9987	14/25	33.15%	PTPRN;MAPK1;PEX13;PRDX5;CHUK;HIF1A;SIRT1;STK24;STK25;MAPT;MAPK9;SQSTM1;PTPRK;FER
7	prerank	GO_Biological_Process_2023__Homophilic Cell Adhesion Via Plasma Membrane Adhesion Molecules (GO:0007156)	0.4599868446014484	1.4756396772717455	0.01445057701956849	1.0	0.9991	19/30	38.88%	CNTN4;CNTN6;CDH4;CADM4;DSCAML1;SDK2;ROBO2;NPTN;ROBO3;CDH2;TENM3;KIRREL3;PKD1;CELSR2;CADM1;L1CAM;CADM3;IGSF21;CDH13
8	prerank	GO_Biological_Process_2023__Wnt Signaling Pathway (GO:0016055)	0.4768376102687959	1.4649581750458318	0.024	1.0	0.9991	16/22	41.47%	VPS35;SIAH1;DVL3;CCDC88C;FZD3;DIXDC1;FERMT2;CELSR2;STRN;LRP6;USP34;TMEM67;WLS;CSNK1E;CPE;BCL9
9	prerank	GO_Biological_Process_2023__Regulation Of mRNA Processing (GO:0050684)	0.47184682532501465	1.4628521784076793	0.02369907220653489	1.0	0.9991	11/23	24.79%	TIA1;NCBP1;RBM39;YTHDC1;CDK11A;SRRM1;SLTM;SRSF10;PAPOLA;METTL16;HNRNPK
10	prerank	GO_Biological_Process_2023__Adherens Junction Organization (GO:0034332)	0.47129497954806665	1.4448417826569708	0.028750759263008706	1.0	0.9999	11/22	22.79%	CDH4;CDH8;CDH11;CDH6;CDH2;CDH9;CDH18;TBCD;FERMT2;CDH12;TJP1
11	prerank	GO_Biological_Process_2023__Positive Regulation Of Myoblast Differentiation (GO:0045663)	0.4773414748696153	1.4436586082193141	0.03535507467235599	1.0	0.9999	15/20	43.18%	MEF2C;SMARCC2;SMARCC1;AKIRIN1;PLCB1;SMARCB1;ACTL6B;ARID1A;SMARCA4;ACTL6A;SMARCD1;RIPOR2;SMARCA2;PBRM1;BRD7
12	prerank	GO_Biological_Process_2023__Positive Regulation Of Stem Cell Population Maintenance (GO:1902459)	0.4563280052198662	1.4387418065415285	0.026575397624320516	1.0	0.9999	18/26	44.32%	NCOA3;SUDS3;RBBP7;SMARCC1;ARID4B;SMARCB1;BRMS1L;SF3B3;ACTL6B;ARID1A;SIN3A;SMARCA4;BICRAL;ACTL6A;SMARCD1;SMARCA2;BICRA;HDAC2
13	prerank	GO_Biological_Process_2023__Protein Targeting To Mitochondrion (GO:0006626)	0.45325501106342614	1.4309599080636233	0.029616198247204593	1.0	0.9999	16/26	37.22%	TIMM23;TIMM10B;SAMM50;TIMM9;TIMM17A;GDAP1;MTCH1;MTX2;TIMM44;TOMM20L;PITRM1;TOMM20;HSPA4;IMMP2L;IMMP1L;TOMM40
14	prerank	GO_Biological_Process_2023__Regulation Of mRNA Splicing, Via Spliceosome (GO:0048024)	0.40571839872294374	1.4208092816591518	0.007500750075007501	1.0	1.0	33/62	35.35%	RBFOX1;SRSF4;CELF6;CELF1;TIA1;CLNS1A;NCBP1;CELF4;KHDRBS2;SNW1;HNRNPA0;RBM39;RBFOX2;YTHDC1;DDX5;SRRM1;PUF60;SRSF10;RBM25;NSRP1;WTAP;RNPS1;TRA2A;METTL16;CELF3;HNRNPK;RBM3;HNRNPU;SRRM4;CELF2;TRA2B;PRDX6;SRPK2
15	prerank	GO_Biological_Process_2023__Positive Regulation Of RNA Splicing (GO:0033120)	0.4657564692788843	1.4188403515009915	0.03915601541894908	1.0	1.0	13/21	34.66%	CLNS1A;NCBP1;CELF4;SNW1;SETX;PIK3R1;TRA2A;HABP4;RBM3;SLC38A2;HNRNPLL;TRA2B;PRDX6
16	prerank	GO_Biological_Process_2023__Regulation Of RNA Splicing (GO:0043484)	0.40327522979453123	1.4070495261645048	0.0094	1.0	1.0	30/59	35.35%	CELF1;TIA1;MBNL2;SNRNP70;HNRNPH2;MBNL1;RBM39;YTHDC1;ILDR2;SRRM1;SRSF10;BRDT;SETX;ZNF638;SRSF1;PIK3R1;TMBIM6;METTL16;HABP4;HNRNPK;HNRNPH1;SF3B3;SLC38A2;PTBP2;HNRNPLL;SRRM4;FUS;TRA2B;PRDX6;SRPK2
17	prerank	GO_Biological_Process_2023__Cell-Matrix Adhesion (GO:0007160)	0.42792869203852957	1.4068411464460322	0.023532946124574405	1.0	1.0	19/36	34.80%	TIMM10B;CDH11;TIAM1;WHAMM;ITGA5;NPNT;RCC2;SRC;FERMT2;TESK2;CTTN;PPFIA2;PKD1;ITGA4;ADAM9;L1CAM;ACTN2;PTPRK;SORBS1
18	prerank	GO_Biological_Process_2023__Neuron Migration (GO:0001764)	0.42137411340170133	1.398231742161022	0.02542033626901521	1.0	1.0	15/39	21.15%	AUTS2;DCC;PAFAH1B1;SH3RF1;SDCCAG8;VEGFA;CEP85L;MEF2C;PEX13;NEO1;KIAA0319;NTRK2;RELN;GPM6A;MAP1B
19	prerank	GO_Biological_Process_2023__Muscle Contraction (GO:0006936)	0.44584892829727674	1.3960044938925418	0.04065778853914447	1.0	1.0	15/25	36.68%	SLC8A1;UTRN;RYR2;TMOD2;CKMT2;RYR3;PABPN1;SNTA1;APBB2;DTNA;APBB1;SLMAP;TAFAZZIN;ROCK1;RYR1
20	prerank	GO_Biological_Process_2023__Cell-Cell Junction Assembly (GO:0007043)	0.4229689493592224	1.384256500213395	0.03295272435897436	1.0	1.0	13/34	22.79%	CDH4;CDH8;CDH11;PKP4;CDH6;CDH2;CTNND2;CDH9;CDH18;TBCD;TLN2;CDH12;TJP1
21	prerank	GO_Biological_Process_2023__Calcium-Mediated Signaling (GO:0019722)	0.4155815870967093	1.3812544962671265	0.02832832832832833	1.0	1.0	10/38	14.59%	PPP3R1;SLC8A1;RYR2;ANK2;MCTP1;PPP3CA;NCALD;CACNA1C;HTR2B;PPP3CB
22	prerank	GO_Biological_Process_2023__Regulation Of Dendritic Spine Morphogenesis (GO:0061001)	0.4532263863135969	1.3794551813004503	0.05386488131466829	1.0	1.0	8/21	24.02%	NGEF;EPHA4;DHX36;DBN1;RELN;PPFIA2;ARHGAP44;SHANK3
23	prerank	GO_Biological_Process_2023__Intracellular Steroid Hormone Receptor Signaling Pathway (GO:0030518)	0.4422623928852983	1.3578752818876005	0.06695705024311183	1.0	1.0	10/22	23.32%	MAPK1;NEDD4;CALCOCO1;TRERF1;RBFOX2;DDX5;TMF1;SRC;RNF14;KDM3A
24	prerank	GO_Biological_Process_2023__Monocarboxylic Acid Metabolic Process (GO:0032787)	0.42846389008631974	1.3554343286314494	0.05311336887637059	1.0	1.0	13/27	27.55%	VDAC1;CPT1C;HLCS;MCCC1;NPC1;DSEL;GBA2;PNPLA8;ME1;GNPAT;DECR2;ACBD5;ACADSB
