## Supplementary Table 4 for "Protein-guided RNA barcoding links transcriptomes to synaptic architecture"

	Name	Term	ES	NES	NOM p-val	FDR q-val	FWER p-val	Tag %	Gene %	Lead_genes
0	prerank	GO_Biological_Process_2023__Cell-Cell Adhesion Mediated By Cadherin (GO:0044331)	0.8260365832677952	1.9839891540802912	0.0	0.000998767580688711	0.001	11/26	6.43%	CDH13;CDH18;CDH12;CDH6;PLEKHA7;CDH9;CDH8;CDH11;CDH10;CDH4;CDH2
1	prerank	GO_Biological_Process_2023__Calcium-Dependent Cell-Cell Adhesion Via Plasma Membrane Cell Adhesion Molecules (GO:0016339)	0.7968518317004276	1.95793843259164	0.0	0.0004993837903443556	0.001	12/31	6.43%	CDH13;CDH18;CDH12;NLGN1;CDH6;CDH9;CDH8;CDH11;CDH10;CDH4;PCDHB10;CDH2
2	prerank	GO_Biological_Process_2023__Heterophilic Cell-Cell Adhesion Via Plasma Membrane Cell Adhesion Molecules (GO:0007157)	0.7846121237167376	1.9171057639398557	0.0	0.000998767580688711	0.002	17/32	11.58%	ALCAM;NLGN1;TENM4;IGSF21;TENM2;GRID2;TENM3;IL1RAPL1;TENM1;PTPRD;NECTIN4;NECTIN1;CD6;CRB2;AMIGO3;DCHS1;CADM3
3	prerank	GO_Biological_Process_2023__Adherens Junction Organization (GO:0034332)	0.7544308193508488	1.8672672979402634	0.0	0.003995070322754844	0.014	15/35	11.81%	CDH13;CDH18;CDH12;CDH6;CDH9;CDH8;CDH11;JAM3;CDH10;CDH4;CDH2;RAMP2;DCHS1;ZNF703;MTSS1
4	prerank	GO_Biological_Process_2023__Cell-Cell Adhesion Via Plasma-Membrane Adhesion Molecules (GO:0098742)	0.6985694409987365	1.8617026486434365	0.0	0.004194823838892588	0.017	42/136	7.63%	CDH13;CDH18;ALCAM;CDH12;NLGN1;DSCAM;CNTN6;LRRC4C;CDH6;TENM4;ROBO2;CDH9;SLITRK1;CDH8;DSCAML1;PTPRT;IGSF21;KIRREL3;TENM2;CDH11;NTNG1;GRID2;TENM3;IL1RAPL1;TENM1;PTPRD;LRFN5;PTK7;NECTIN4;PTPRM;CDH10;PKD1;CDH4;PCDHB10;IGSF11;NECTIN1;SDK2;CDH2;CD84;CD6;EMB;CRB2
5	prerank	GO_Biological_Process_2023__Regulation Of AMPA Receptor Activity (GO:2000311)	0.7710790946814652	1.8515233428381195	0.0	0.0044944541130992	0.022	13/24	13.76%	NLGN1;SHISA6;CACNG2;CACNG3;MEF2C;SHISA9;RELN;CACNG8;GSG1L;NLGN3;NLGN2;SHANK3;CACNG5
6	prerank	GO_Biological_Process_2023__Axon Guidance (GO:0007411)	0.6805897835311079	1.832148627299653	0.0	0.005707243318221207	0.035	51/141	9.95%	ALCAM;EPHA3;DSCAM;PLXNA4;NELL1;CNTN6;ROBO2;EFNA5;EPHA4;DSCAML1;EPHB1;DCC;EPHA10;CNTN1;NCAM1;SEMA3E;TNR;EPHA6;SEMA6A;EPHA7;GAP43;UNC5C;NFIB;SLIT1;BDNF;NRXN3;DPYSL5;SEMA6D;SEMA7A;PTPRM;PTK2;MYCBP2;SLIT2;SEMA3D;NELL2;SMO;PLA2G10;SEMA4B;EFNB3;LGR6;USP33;EMB;FEZ2;KLF7;RELN;KALRN;EPHB3;EFNA2;CNTN5;PLXNA2;CNTN4
7	prerank	GO_Biological_Process_2023__Regulation Of Trans-Synaptic Signaling (GO:0099177)	0.7451416478603131	1.8298618543303726	0.0	0.005493221693787911	0.039	18/34	12.18%	NLGN1;LRRC4C;GRID1;GRIA1;GRIK3;GRIA2;GRID2;GRIK4;NRG3;GRIK1;GRIA4;LRP8;PPP3CA;RELN;NLGN3;NLGN2;CDKL5;CX3CR1
8	prerank	GO_Biological_Process_2023__Homophilic Cell Adhesion Via Plasma Membrane Adhesion Molecules (GO:0007156)	0.7169320735573185	1.8043931791245444	0.0	0.008766959874934243	0.069	20/55	7.53%	CDH13;DSCAM;CNTN6;ROBO2;DSCAML1;PTPRT;IGSF21;KIRREL3;TENM3;PTK7;NECTIN4;PTPRM;PKD1;CDH4;IGSF11;NECTIN1;SDK2;CDH2;CD84;EMB
9	prerank	GO_Biological_Process_2023__Ephrin Receptor Signaling Pathway (GO:0048013)	0.7222206004209634	1.799214236722228	0.0	0.008689277951991788	0.076	17/41	8.77%	EPHA3;EFNA5;EPHA4;EPHB1;EPHA10;EPHA6;EPHA7;PAK1;TIAM1;PTK2;YES1;NGEF;EFNB3;ARHGEF28;KALRN;EPHB3;EFNA2
10	prerank	GO_Biological_Process_2023__Modulation Of Chemical Synaptic Transmission (GO:0050804)	0.6738384303787541	1.797633148457722	0.0	0.007990140645509689	0.077	47/114	14.35%	CNTNAP4;GRM1;NLGN1;TMEM108;LRRC4C;GRID1;CLSTN2;GRM3;GRIA1;KCNMB4;GRIK3;GRIA2;DYSF;DLGAP1;MCTP1;GRID2;GRIK4;SYN3;NRG3;GRIK1;CHRNA7;GRIA4;SLC8A3;MEF2C;LRP8;DGKI;HCRT;RIMS3;PPP3CA;KCTD13;CDH2;PLPPR4;RELN;IL1B;DRD2;NLGN3;NLGN2;GRM8;CAMK2A;CDKL5;CX3CR1;DLG4;GRM7;RIMS2;LGI1;CACNG5;LRRC4
11	prerank	GO_Biological_Process_2023__Cell Junction Assembly (GO:0034329)	0.6848361556516861	1.7919626508136512	0.0	0.008572755067578104	0.09	32/87	12.44%	CDH13;CDH18;CDH12;NLGN1;DSCAM;CDH6;CDH9;FARP1;SLITRK1;CDH8;KIRREL3;CDH11;ZDHHC2;BDNF;SHANK2;CDH10;CDH4;PCDHB10;CTNND2;SDK2;CDH2;NRXN2;PKP2;PKP3;DNER;DCHS1;DRD2;NLGN3;NLGN2;CDC42;SHANK3;FN1
12	prerank	GO_Biological_Process_2023__Positive Regulation Of Synapse Assembly (GO:0051965)	0.7196889258156949	1.7846164420510815	0.0	0.0089889082261984	0.103	13/32	12.22%	NLGN1;CLSTN2;SLITRK1;EPHB1;GRID2;IL1RAPL1;PTPRD;BDNF;EPHB3;DLG5;NLGN3;NLGN2;SLITRK5
13	prerank	GO_Biological_Process_2023__Neuron Projection Guidance (GO:0097485)	0.667741138892466	1.7841249970966586	0.0	0.00841818389437628	0.104	42/119	9.10%	EPHA3;DSCAM;NELL1;CNTN6;ROBO2;EFNA5;EPHA4;DSCAML1;EPHB1;DCC;EPHA10;CNTN1;SEMA3E;TNR;EPHA6;SEMA6A;EPHA7;UNC5C;SLIT1;BDNF;NRXN3;DPYSL5;SEMA6D;SEMA7A;PTK2;MYCBP2;SLIT2;SEMA3D;NELL2;PLA2G10;SEMA4B;EFNB3;LGR6;USP33;EMB;FEZ2;KLF7;RELN;KALRN;EPHB3;EFNA2;CNTN5
14	prerank	GO_Biological_Process_2023__Positive Regulation Of Chemotaxis (GO:0050921)	0.7136436138476498	1.7833329772622608	0.0	0.00799014064550969	0.106	8/39	5.81%	CDH13;PRKD1;DSCAM;NELL1;CNTN1;PTN;MET;IL6R
15	prerank	GO_Biological_Process_2023__Modulation Of Excitatory Postsynaptic Potential (GO:0098815)	0.7397678351017151	1.7832033289546216	0.0	0.007553179828958379	0.106	15/28	14.66%	NLGN1;TMEM108;CHRNA7;SLC8A3;GRIN1;RELN;NETO1;PTK2B;NLGN3;NLGN2;SHANK3;DLG4;RIMS2;GRIN2A;MTMR2
16	prerank	GO_Biological_Process_2023__Regulation Of Synaptic Transmission, Glutamatergic (GO:0051966)	0.6905426629254361	1.7734915451729703	0.0	0.00916516132867288	0.131	25/53	14.15%	GRM1;NLGN1;GRM3;GRIK3;CACNG2;GRIK1;CACNG3;GRIN1;HCN1;MEF2C;DGKI;CDH2;TSHZ3;PLPPR4;RELN;CACNG8;PTK2B;DRD2;NLGN3;NLGN2;GRM8;SHANK3;GRM7;CACNG5;GRIN2A
17	prerank	GO_Biological_Process_2023__Semaphorin-Plexin Signaling Pathway (GO:0071526)	0.7146648542067506	1.7664829243067606	0.001001001001001001	0.009987675806887112	0.153	16/33	16.30%	PLXNA4;NELL1;SEMA3E;SEMA6A;SEMA6D;SEMA7A;MET;SEMA3D;NELL2;SEMA4B;FLNA;PLXNA2;RAC1;SEMA3B;SEMA4F;SEMA3C
18	prerank	GO_Biological_Process_2023__Regulation Of Axonogenesis (GO:0050770)	0.7032842761728579	1.7530572308741754	0.0	0.013036545263726334	0.201	16/40	13.80%	PLXNA4;LRRC4C;ROBO2;EPHA4;SLITRK1;PAK1;TIAM1;SLIT2;EFNB3;CDH2;RUFY3;MAP6;EPHB3;PLXNA2;CHN1;ROBO1
19	prerank	GO_Biological_Process_2023__Synapse Assembly (GO:0007416)	0.6803971651314525	1.750550298818691	0.0	0.01328360882315986	0.214	24/63	12.40%	NLGN1;DSCAM;GABRB3;FARP1;SLITRK1;KIRREL3;GRID2;GABRA2;PTPRD;ZDHHC2;BDNF;SHANK2;PCDHB10;SDK2;LGI2;CDH2;SRGAP3;NRXN2;DNER;DRD2;NLGN3;NLGN2;CBLN4;SHANK3
20	prerank	GO_Biological_Process_2023__Regulation Of Synapse Assembly (GO:0051963)	0.6816161234704096	1.7489639739463656	0.0	0.0130790992709236	0.221	20/49	13.37%	NLGN1;CLSTN2;ROBO2;SLITRK1;EPHB1;MDGA1;GRID2;IL1RAPL1;PTPRD;SLIT1;BDNF;LRFN5;MYCBP2;MEF2C;EPHB3;DLG5;NLGN3;NLGN2;SLITRK5;IL1RAPL2
21	prerank	GO_Biological_Process_2023__Cardiac Muscle Cell Action Potential (GO:0086001)	0.7199660609570738	1.7452682811110372	0.001	0.013528760865692543	0.237	11/28	8.91%	DMD;KCND3;FGF12;CACNA1C;ATP1A1;SLC8A1;SCN4B;CACNA2D1;PKP2;SLC4A3;CACNA1D
22	prerank	GO_Biological_Process_2023__Fc Receptor Mediated Stimulatory Signaling Pathway (GO:0002431)	0.7303892817209382	1.7336351964979846	0.0	0.0167185008071806	0.286	11/21	12.33%	PRKCE;NR4A3;PAK1;PTK2;YES1;HCK;SYK;VAV2;VAV3;FCER1G;FGR
23	prerank	GO_Biological_Process_2023__Synaptic Transmission, Glutamatergic (GO:0035249)	0.7139422283396368	1.7306300664253473	0.0	0.01722874076688027	0.304	9/27	3.36%	GRID1;GRIA1;GRIK3;GRIA2;GRID2;GRIK4;GRIK1;GRIA4;SLC17A7
24	prerank	GO_Biological_Process_2023__Positive Regulation Of Synaptic Transmission, Glutamatergic (GO:0051968)	0.7341891368927993	1.7283670054902374	0.0	0.017258703794300927	0.315	12/21	14.15%	NLGN1;CACNG3;GRIN1;TSHZ3;RELN;CACNG8;PTK2B;NLGN3;NLGN2;SHANK3;CACNG5;GRIN2A
