## Supplementary Table 8 for "Protein-guided RNA barcoding links transcriptomes to synaptic architecture"

Name	Sequence	Description
WPRE_ssDNA_33bp_10Xbc	tccccgcatcgataccgagcgctgcaccggWSBWSDWSHWSVWSBWSWSHWSVWSBWSDWSHtcgagagatctacgggtggcatccctgtg	5' overhang-HpaII-barcode-overhang-3'
Sph1_reverse_primer_short	aattagctgagcctggtcatgcatg	5'-overhang-Sph1-3'
ITR2_Forward	GGAACCCCTAGTGATGGAGTT	AAV titering forward primer
ITR2_Reverse	CGGCCTCAGTGAGCGA	AAV titering reverse primer
ITR2_Probe	CACTCCCTCTCTGCGCGCTCG	AAV titering probe [FAM/Iowa Black FQ Zen]
OL1431	AATGATACGGCGACCACCGAGATCTACACTCTTTCCCTACACGACGCTCTTCCGATCT NNNNNNNNNN tgccacccgtagatctc*t*c*g	5' - P5-TruSeq Read1 - UMI - polyA with phosphorothioated DNA bases - 3'
SL61	CAAGCAGAAGACGGCATACGAGAT ATTACTCG GTGACTGGAGTTCCTTGGCACCCGAGAATTCCA gtccttctgctacgtcccttc	5' - P7 adapter - i7 index - TruSeq small RNA - WPRE_1 - 3'
OL869	CAAGCAGAAGACGGCATACGAGAT GAGATTCC GTGACTGGAGTTCCTTGGCACCCGAGAATTCCA gcatcgataccgagcgctgc	5' - P7 adapter - i7 index - TruSeq small RNA - WPRE_2 - 3'
OL10	AATGATACGGCGACCACCGAGATCTACACTCTTTCCCTACACGACGCTCTTCCGATCT	P5-Truseq Read 1 primer
SL59	TCTTTCCCTACACGACGCTCTTCCGATCT NNNNNNNNNN tgccacccgtagatctctcg	5' - Truseq Read 1 - UMI - polyA - 3'
Truseq PCR handle primer	CTACACGACGCTCTTCCGATCT	3' partial TruSeq Read 1
SMART PCR primer	AAGCAGTGGTATCAACGCAGAGT	Smart PCR Primer from Seq-Well S3
OL1364	cctcagacgagtcggatctcc	5' WPRE sequence upstream of OL869
