## Supplementary Table 9 for "Protein-guided RNA barcoding links transcriptomes to synaptic architecture"

Marker gene	Cell class
Rbfox3	Neuron
Snap25	Neuron
Slc17a6	Neuron
Slc17a7	Neuron
Slc17a8	Neuron
Gad1	Neuron
Gad2	Neuron
Slc32a1	Neuron
Slc6a5	Neuron
Slc6a3	Neuron
Th	Neuron
Tph2	Neuron
Dbh	Neuron
Chat	Neuron
Slc18a3	Neuron
Aqp4	Astrocyte
Agt	Astrocyte
Gfap	Astrocyte
Gja1	Astrocyte
Sox10	Oligodendrocyte
Olig1	Oligodendrocyte
Olig2	Oligodendrocyte
Flt1	Endothelial
Rgs5	Endothelial
Acta2	Endothelial
Dcn	Endothelial
Tmem119	Microglia
C1qa	Microglia
Mrc1	Macrophage
Rarres2	Fibroblast/Ependymal
Ttr	Fibroblast/Ependymal
Rax	Fibroblast/Ependymal
Mgp	Fibroblast/Ependymal
Six1	Fibroblast/Ependymal
Pdgfd	Fibroblast/Ependymal
Eya2	Fibroblast/Ependymal
Vav1	Immune
Pou2af1	Immune
Itgal	Immune
Cd74	Immune
S100a9	Immune
Hbb-bs	Red Blood Cell
Alx4	Olfactory Ensheathing
