## Supplementary Table 10 for "Protein-guided RNA barcoding links transcriptomes to synaptic architecture"

cell_type	projection_region	jackknife_p_value	Number of VTs in Cell Type	Number of VTs Matching	subclass	source_region
L6 CT	VISPc	0.999999985	20848	175	L6 CT	VISp
Inh	VISPc	0.9999959199999999	15763	130	Inh	VISp
L4/5 IT	VISPc	0.000739775	7890	154	L4/5 IT	VISp
L6 IT	VISPc	9.105999999999999e-05	3352	85	L6 IT	VISp
L5 ET	VISPc	0.94131413	3333	31	L5 ET	VISp
L5 IT	VISPc	0.00516698	1596	40	L5 IT	VISp
L5 NP	VISPc	0.35450721999999996	913	15	L5 NP	VISp
L6 CT	CP	0.999999475	20848	17	L6 CT	VISp
Inh	CP	0.99907634	15763	16	Inh	VISp
L4/5 IT	CP	0.020151524999999997	7890	38	L4/5 IT	VISp
L6 IT	CP	0.99236396	3352	2	L6 IT	VISp
L5 ET	CP	0.000761355	3333	28	L5 ET	VISp
L5 IT	CP	0.026772375	1596	11	L5 IT	VISp
L5 NP	CP	0.8222294750000001	913	2	L5 NP	VISp
L6 CT	PG	0.9760679250000001	20848	12	L6 CT	VISp
Inh	PG	0.880853615	15763	10	Inh	VISp
L4/5 IT	PG	0.892379715	7890	5	L4/5 IT	VISp
L6 IT	PG	0.9157286600000001	3352	1	L6 IT	VISp
L5 ET	PG	1e-08	3333	35	L5 ET	VISp
L5 IT	PG	0.24770011999999997	1596	3	L5 IT	VISp
L5 NP	PG	0.5525132700000001	913	1	L5 NP	VISp
L6 CT	SC	0.9999541750000001	20848	88	L6 CT	VISp
Inh	SC	0.9996760650000001	15763	64	Inh	VISp
L4/5 IT	SC	0.95537557	7890	41	L4/5 IT	VISp
L6 IT	SC	0.644032805	3352	22	L6 IT	VISp
L5 ET	SC	4.46e-05	3333	56	L5 ET	VISp
L5 IT	SC	0.8169880649999999	1596	7	L5 IT	VISp
L5 NP	SC	0.32710561499999996	913	8	L5 NP	VISp
L6 CT	TH	0.0	20848	673	L6 CT	VISp
Inh	TH	0.9999802400000001	15763	192	Inh	VISp
L4/5 IT	TH	0.994983475	7890	108	L4/5 IT	VISp
L6 IT	TH	0.973559635	3352	41	L6 IT	VISp
L5 ET	TH	2.9695000000000006e-05	3333	107	L5 ET	VISp
L5 IT	TH	0.524379885	1596	29	L5 IT	VISp
L5 NP	TH	0.8049750550000001	913	10	L5 NP	VISp
Ex_Foxp2_Col5a1	VISPc	0.9992220800000001	9997	91	L6 CT	VISp
Inh_Lhx6_Pvalb_Tac1	VISPc	0.995309995	4870	40	Inh	VISp
Ex_Fezf2_Cknsr3	VISPc	0.986706235	3434	29	L6 CT	VISp
Ex_Fezf2_Klhl1	VISPc	0.8482886050000001	2836	30	L5 ET	VISp
Ex_Rspo1_Fos	VISPc	0.62439927	2215	27	L4/5 IT	VISp
Ex_Slc30a3_Col6a1	VISPc	8.475000000000001e-06	2204	70	L6 IT	VISp
Ex_Rorb_Endou_1	VISPc	1.3300000000000001e-05	1888	63	L4/5 IT	VISp
Ex_Rorb_Rxfp2	VISPc	0.00426305	1527	39	L5 IT	VISp
Inh_Vip_Grpr	VISPc	0.8401924449999999	1212	11	Inh	VISp
Inh_Lamp5_Ndnf_Prom1	VISPc	0.88696463	1152	8	Inh	VISp
Ex_Rorb_Endou_2	VISPc	0.29086421500000004	1006	16	L4/5 IT	VISp
Ex_Fezf2_Cnksr3_C7	VISPc	0.84773773	988	8	L6 CT	VISp
Inh_Lhx6_Lamp5_Hcrtr2	VISPc	0.8731407500000001	973	8	Inh	VISp
Inh_Lamp5_Tnnt1_1	VISPc	0.9211351699999999	914	6	Inh	VISp
Inh_Lhx6_Sst_Hpse	VISPc	0.48962657500000006	911	13	Inh	VISp
Ex_Rorb_Col8a1	VISPc	0.8423312600000001	860	8	L4/5 IT	VISp
Ex_Slc30a3_Tnfaip6_Fos	VISPc	0.27449652500000005	773	13	L6 IT	VISp
Ex_Fezf2_Sebox	VISPc	0.88060859	646	6	L6 CT	VISp
Inh_Lamp5_Tnnt1_2	VISPc	0.9024612499999999	646	4	Inh	VISp
Ex_Fezf2_Col6a1_Gpr139	VISPc	0.921796795	645	4	L6 CT	VISp
Ex_Fezf2_Cpa6	VISPc	0.9847768750000001	562	1	L6 CT	VISp
Ex_Foxp2_Col12a1_Ddo	VISPc	0.829845025	527	5	L6 CT	VISp
Inh_Lamp5_Ndnf_Tgfbi	VISPc	0.9847573400000001	487	2	Inh	VISp
Ex_Rorb_Naaa11_Aldh1l1	VISPc	0.012690825	469	16	L4/5 IT	VISp
Ex_Foxp2_Col12a1_Nxph1	VISPc	0.7134050299999999	379	3	L6 CT	VISp
Ex_Fezf2_Col6a1_Tg	VISPc	0.635301405	342	3	L6 CT	VISp
Inh_Lhx6_Sst_Myh13	VISPc	0.228902405	329	7	Inh	VISp
Ex_Fezf2_Slc17a8_Rxfp2	VISPc	0.18280986500000004	292	8	L5 NP	VISp
Ex_Fezf2_Myzap	VISPc	0.46761304500000006	286	4	L5 NP	VISp
Inh_Lamp5_Egln3_Tgfbi	VISPc	0.50646987	224	3	Inh	VISp
Ex_Rorb_Col8a1_Cntnap4	VISPc	0.18669634000000002	208	5	L4/5 IT	VISp
Ex_Rorb_Col8a1_Scn7a	VISPc	0.30456318	200	5	L4/5 IT	VISp
Ex_Fezf2_C1ql2	VISPc	1.0	197	0	L5 ET	VISp
Inh_Sncg_Slc17a8	VISPc	1.0	179	0	Inh	VISp
Inh_Lhx6_Sst_Crhr2_Stac	VISPc	1.0	168	0	Inh	VISp
Inh_Vip_Drd2	VISPc	1.0	152	0	Inh	VISp
Inh_Sp8_Tgfbi	VISPc	0.7756376699999998	152	1	Inh	VISp
Ex_Rorb_Adam33	VISPc	0.55145787	145	2	L4/5 IT	VISp
Inh_Lhx6_Sst_Ffar4	VISPc	0.7134207549999999	125	1	Inh	VISp
Inh_Vip_Crh_1	VISPc	1.0	124	0	Inh	VISp
Ex_Fezf2_Slc17a8_Rxfp1	VISPc	0.26843289000000004	121	3	L5 NP	VISp
Ex_Fezf2_Chrna6	VISPc	1.0	121	0	L5 ET	VISp
Inh_Sncg_Edn3	VISPc	1.0	114	0	Inh	VISp
Inh_Lamp5_Ndnf_Tac2	VISPc	0.43862477	112	2	Inh	VISp
Inh_Lhx6_Sst_AW551984	VISPc	0.35972565500000003	108	2	Inh	VISp
Inh_Lhx6_Sst_Edaradd	VISPc	1.0	100	0	Inh	VISp
Ex_Foxp2_Col5a1	CP	0.999885285	9997	6	L6 CT	VISp
Inh_Lhx6_Pvalb_Tac1	CP	0.9186530049999999	4870	6	Inh	VISp
Ex_Fezf2_Cknsr3	CP	0.941746975	3434	4	L6 CT	VISp
Ex_Fezf2_Klhl1	CP	0.00034347500000000004	2836	27	L5 ET	VISp
Ex_Rspo1_Fos	CP	0.9142776800000001	2215	2	L4/5 IT	VISp
Ex_Slc30a3_Col6a1	CP	0.9839663949999998	2204	1	L6 IT	VISp
Ex_Rorb_Endou_1	CP	0.00016192500000000002	1888	24	L4/5 IT	VISp
Ex_Rorb_Rxfp2	CP	0.024455775	1527	11	L5 IT	VISp
Inh_Vip_Grpr	CP	0.8046295149999999	1212	1	Inh	VISp
Inh_Lamp5_Ndnf_Prom1	CP	0.83137065	1152	1	Inh	VISp
Ex_Rorb_Endou_2	CP	1.0	1006	0	L4/5 IT	VISp
Ex_Fezf2_Cnksr3_C7	CP	0.77075422	988	2	L6 CT	VISp
Inh_Lhx6_Lamp5_Hcrtr2	CP	1.0	973	0	Inh	VISp
Inh_Lamp5_Tnnt1_1	CP	0.5334947699999999	914	2	Inh	VISp
Inh_Lhx6_Sst_Hpse	CP	0.771403665	911	1	Inh	VISp
Ex_Rorb_Col8a1	CP	0.8515254999999999	860	2	L4/5 IT	VISp
Ex_Slc30a3_Tnfaip6_Fos	CP	0.797456975	773	1	L6 IT	VISp
Ex_Fezf2_Sebox	CP	1.0	646	0	L6 CT	VISp
Inh_Lamp5_Tnnt1_2	CP	1.0	646	0	Inh	VISp
Ex_Fezf2_Col6a1_Gpr139	CP	1.0	645	0	L6 CT	VISp
Ex_Fezf2_Cpa6	CP	1.0	562	0	L6 CT	VISp
Ex_Foxp2_Col12a1_Ddo	CP	0.627789265	527	1	L6 CT	VISp
Inh_Lamp5_Ndnf_Tgfbi	CP	1.0	487	0	Inh	VISp
Ex_Rorb_Naaa11_Aldh1l1	CP	0.078502235	469	5	L4/5 IT	VISp
Ex_Foxp2_Col12a1_Nxph1	CP	0.59494056	379	1	L6 CT	VISp
Ex_Fezf2_Col6a1_Tg	CP	1.0	342	0	L6 CT	VISp
Inh_Lhx6_Sst_Myh13	CP	0.30179378	329	2	Inh	VISp
Ex_Fezf2_Slc17a8_Rxfp2	CP	0.663846635	292	1	L5 NP	VISp
Ex_Fezf2_Myzap	CP	0.6807397900000001	286	1	L5 NP	VISp
Inh_Lamp5_Egln3_Tgfbi	CP	0.54678994	224	1	Inh	VISp
Ex_Rorb_Col8a1_Cntnap4	CP	1.0	208	0	L4/5 IT	VISp
Ex_Rorb_Col8a1_Scn7a	CP	1.0	200	0	L4/5 IT	VISp
Ex_Fezf2_C1ql2	CP	1.0	197	0	L5 ET	VISp
Inh_Sncg_Slc17a8	CP	1.0	179	0	Inh	VISp
Inh_Lhx6_Sst_Crhr2_Stac	CP	1.0	168	0	Inh	VISp
Inh_Vip_Drd2	CP	1.0	152	0	Inh	VISp
Inh_Sp8_Tgfbi	CP	1.0	152	0	Inh	VISp
Ex_Rorb_Adam33	CP	0.48950415000000014	145	1	L4/5 IT	VISp
Inh_Lhx6_Sst_Ffar4	CP	1.0	125	0	Inh	VISp
Inh_Vip_Crh_1	CP	1.0	124	0	Inh	VISp
Ex_Fezf2_Slc17a8_Rxfp1	CP	1.0	121	0	L5 NP	VISp
Ex_Fezf2_Chrna6	CP	1.0	121	0	L5 ET	VISp
Inh_Sncg_Edn3	CP	1.0	114	0	Inh	VISp
Inh_Lamp5_Ndnf_Tac2	CP	1.0	112	0	Inh	VISp
Inh_Lhx6_Sst_AW551984	CP	1.0	108	0	Inh	VISp
Inh_Lhx6_Sst_Edaradd	CP	1.0	100	0	Inh	VISp
Ex_Foxp2_Col5a1	PG	0.8480985699999999	9997	8	L6 CT	VISp
Inh_Lhx6_Pvalb_Tac1	PG	0.396471455	4870	6	Inh	VISp
Ex_Fezf2_Cknsr3	PG	0.8855509899999999	3434	1	L6 CT	VISp
Ex_Fezf2_Klhl1	PG	6e-08	2836	31	L5 ET	VISp
Ex_Rspo1_Fos	PG	0.509086205	2215	2	L4/5 IT	VISp
Ex_Slc30a3_Col6a1	PG	0.836876175	2204	1	L6 IT	VISp
Ex_Rorb_Endou_1	PG	0.8114197949999999	1888	1	L4/5 IT	VISp
Ex_Rorb_Rxfp2	PG	0.24661761000000001	1527	3	L5 IT	VISp
Inh_Vip_Grpr	PG	1.0	1212	0	Inh	VISp
Inh_Lamp5_Ndnf_Prom1	PG	0.699267755	1152	1	Inh	VISp
Ex_Rorb_Endou_2	PG	1.0	1006	0	L4/5 IT	VISp
Ex_Fezf2_Cnksr3_C7	PG	1.0	988	0	L6 CT	VISp
Inh_Lhx6_Lamp5_Hcrtr2	PG	1.0	973	0	Inh	VISp
Inh_Lamp5_Tnnt1_1	PG	1.0	914	0	Inh	VISp
Inh_Lhx6_Sst_Hpse	PG	0.631606325	911	1	Inh	VISp
Ex_Rorb_Col8a1	PG	1.0	860	0	L4/5 IT	VISp
Ex_Slc30a3_Tnfaip6_Fos	PG	1.0	773	0	L6 IT	VISp
Ex_Fezf2_Sebox	PG	1.0	646	0	L6 CT	VISp
Inh_Lamp5_Tnnt1_2	PG	1.0	646	0	Inh	VISp
Ex_Fezf2_Col6a1_Gpr139	PG	1.0	645	0	L6 CT	VISp
Ex_Fezf2_Cpa6	PG	1.0	562	0	L6 CT	VISp
Ex_Foxp2_Col12a1_Ddo	PG	0.644761555	527	1	L6 CT	VISp
Inh_Lamp5_Ndnf_Tgfbi	PG	1.0	487	0	Inh	VISp
Ex_Rorb_Naaa11_Aldh1l1	PG	0.59672237	469	1	L4/5 IT	VISp
Ex_Foxp2_Col12a1_Nxph1	PG	1.0	379	0	L6 CT	VISp
Ex_Fezf2_Col6a1_Tg	PG	1.0	342	0	L6 CT	VISp
Inh_Lhx6_Sst_Myh13	PG	1.0	329	0	Inh	VISp
Ex_Fezf2_Slc17a8_Rxfp2	PG	0.44676529500000006	292	1	L5 NP	VISp
Ex_Fezf2_Myzap	PG	1.0	286	0	L5 NP	VISp
Inh_Lamp5_Egln3_Tgfbi	PG	1.0	224	0	Inh	VISp
Ex_Rorb_Col8a1_Cntnap4	PG	1.0	208	0	L4/5 IT	VISp
Ex_Rorb_Col8a1_Scn7a	PG	1.0	200	0	L4/5 IT	VISp
Ex_Fezf2_C1ql2	PG	0.036052934999999994	197	4	L5 ET	VISp
Inh_Sncg_Slc17a8	PG	1.0	179	0	Inh	VISp
Inh_Lhx6_Sst_Crhr2_Stac	PG	1.0	168	0	Inh	VISp
Inh_Vip_Drd2	PG	1.0	152	0	Inh	VISp
Inh_Sp8_Tgfbi	PG	1.0	152	0	Inh	VISp
Ex_Rorb_Adam33	PG	1.0	145	0	L4/5 IT	VISp
Inh_Lhx6_Sst_Ffar4	PG	0.41858056	125	1	Inh	VISp
Inh_Vip_Crh_1	PG	1.0	124	0	Inh	VISp
Ex_Fezf2_Slc17a8_Rxfp1	PG	1.0	121	0	L5 NP	VISp
Ex_Fezf2_Chrna6	PG	1.0	121	0	L5 ET	VISp
Inh_Sncg_Edn3	PG	1.0	114	0	Inh	VISp
Inh_Lamp5_Ndnf_Tac2	PG	1.0	112	0	Inh	VISp
Inh_Lhx6_Sst_AW551984	PG	1.0	108	0	Inh	VISp
Inh_Lhx6_Sst_Edaradd	PG	1.0	100	0	Inh	VISp
Ex_Foxp2_Col5a1	SC	0.9711191549999999	9997	54	L6 CT	VISp
Inh_Lhx6_Pvalb_Tac1	SC	0.9873891200000002	4870	19	Inh	VISp
Ex_Fezf2_Cknsr3	SC	0.959850445	3434	11	L6 CT	VISp
Ex_Fezf2_Klhl1	SC	3.4070000000000004e-05	2836	53	L5 ET	VISp
Ex_Rspo1_Fos	SC	0.75685642	2215	12	L4/5 IT	VISp
Ex_Slc30a3_Col6a1	SC	0.35629058	2204	18	L6 IT	VISp
Ex_Rorb_Endou_1	SC	0.7288280549999999	1888	10	L4/5 IT	VISp
Ex_Rorb_Rxfp2	SC	0.792998715	1527	7	L5 IT	VISp
Inh_Vip_Grpr	SC	0.8203652549999999	1212	5	Inh	VISp
Inh_Lamp5_Ndnf_Prom1	SC	0.6909265499999999	1152	5	Inh	VISp
Ex_Rorb_Endou_2	SC	0.91659961	1006	3	L4/5 IT	VISp
Ex_Fezf2_Cnksr3_C7	SC	0.9070582900000002	988	2	L6 CT	VISp
Inh_Lhx6_Lamp5_Hcrtr2	SC	0.949973265	973	2	Inh	VISp
Inh_Lamp5_Tnnt1_1	SC	0.9524890599999999	914	1	Inh	VISp
Inh_Lhx6_Sst_Hpse	SC	0.8938750300000001	911	3	Inh	VISp
Ex_Rorb_Col8a1	SC	0.811657195	860	4	L4/5 IT	VISp
Ex_Slc30a3_Tnfaip6_Fos	SC	0.891337415	773	2	L6 IT	VISp
Ex_Fezf2_Sebox	SC	0.727114485	646	4	L6 CT	VISp
Inh_Lamp5_Tnnt1_2	SC	0.9686482249999999	646	1	Inh	VISp
Ex_Fezf2_Col6a1_Gpr139	SC	0.9267021250000002	645	1	L6 CT	VISp
Ex_Fezf2_Cpa6	SC	0.9254243000000001	562	1	L6 CT	VISp
Ex_Foxp2_Col12a1_Ddo	SC	0.8855731400000001	527	2	L6 CT	VISp
Inh_Lamp5_Ndnf_Tgfbi	SC	0.9339799150000001	487	1	Inh	VISp
Ex_Rorb_Naaa11_Aldh1l1	SC	0.42618544999999997	469	4	L4/5 IT	VISp
Ex_Foxp2_Col12a1_Nxph1	SC	1.0	379	0	L6 CT	VISp
Ex_Fezf2_Col6a1_Tg	SC	0.27848040500000004	342	4	L6 CT	VISp
Inh_Lhx6_Sst_Myh13	SC	0.48469663	329	2	Inh	VISp
Ex_Fezf2_Slc17a8_Rxfp2	SC	0.44870554999999995	292	2	L5 NP	VISp
Ex_Fezf2_Myzap	SC	0.25710527499999997	286	4	L5 NP	VISp
Inh_Lamp5_Egln3_Tgfbi	SC	1.0	224	0	Inh	VISp
Ex_Rorb_Col8a1_Cntnap4	SC	0.8358533499999999	208	1	L4/5 IT	VISp
Ex_Rorb_Col8a1_Scn7a	SC	1.0	200	0	L4/5 IT	VISp
Ex_Fezf2_C1ql2	SC	1.0	197	0	L5 ET	VISp
Inh_Sncg_Slc17a8	SC	0.26694728	179	3	Inh	VISp
Inh_Lhx6_Sst_Crhr2_Stac	SC	1.0	168	0	Inh	VISp
Inh_Vip_Drd2	SC	0.22649353499999997	152	3	Inh	VISp
Inh_Sp8_Tgfbi	SC	0.6993216600000001	152	1	Inh	VISp
Ex_Rorb_Adam33	SC	0.590713015	145	1	L4/5 IT	VISp
Inh_Lhx6_Sst_Ffar4	SC	1.0	125	0	Inh	VISp
Inh_Vip_Crh_1	SC	0.289584475	124	2	Inh	VISp
Ex_Fezf2_Slc17a8_Rxfp1	SC	0.55150981	121	1	L5 NP	VISp
Ex_Fezf2_Chrna6	SC	0.5569728749999999	121	1	L5 ET	VISp
Inh_Sncg_Edn3	SC	1.0	114	0	Inh	VISp
Inh_Lamp5_Ndnf_Tac2	SC	0.47944223	112	1	Inh	VISp
Inh_Lhx6_Sst_AW551984	SC	0.564079075	108	1	Inh	VISp
Inh_Lhx6_Sst_Edaradd	SC	0.4982025999999999	100	1	Inh	VISp
Ex_Foxp2_Col5a1	TH	0.0	9997	378	L6 CT	VISp
Inh_Lhx6_Pvalb_Tac1	TH	0.9691427950000001	4870	69	Inh	VISp
Ex_Fezf2_Cknsr3	TH	0.0017212450000000002	3434	95	L6 CT	VISp
Ex_Fezf2_Klhl1	TH	1.9165e-05	2836	97	L5 ET	VISp
Ex_Rspo1_Fos	TH	0.956608355	2215	26	L4/5 IT	VISp
Ex_Slc30a3_Col6a1	TH	0.9225866149999999	2204	27	L6 IT	VISp
Ex_Rorb_Endou_1	TH	0.9634026600000001	1888	22	L4/5 IT	VISp
Ex_Rorb_Rxfp2	TH	0.5487731700000001	1527	27	L5 IT	VISp
Inh_Vip_Grpr	TH	0.8018638699999999	1212	16	Inh	VISp
Inh_Lamp5_Ndnf_Prom1	TH	0.887260815	1152	14	Inh	VISp
Ex_Rorb_Endou_2	TH	0.760525815	1006	13	L4/5 IT	VISp
Ex_Fezf2_Cnksr3_C7	TH	0.007469244999999999	988	36	L6 CT	VISp
Inh_Lhx6_Lamp5_Hcrtr2	TH	0.9705072299999999	973	7	Inh	VISp
Inh_Lamp5_Tnnt1_1	TH	0.9327456900000001	914	8	Inh	VISp
Inh_Lhx6_Sst_Hpse	TH	0.69373159	911	12	Inh	VISp
Ex_Rorb_Col8a1	TH	0.37834236499999996	860	19	L4/5 IT	VISp
Ex_Slc30a3_Tnfaip6_Fos	TH	0.8058834850000001	773	10	L6 IT	VISp
Ex_Fezf2_Sebox	TH	0.011652885	646	24	L6 CT	VISp
Inh_Lamp5_Tnnt1_2	TH	0.17815569499999998	646	14	Inh	VISp
Ex_Fezf2_Col6a1_Gpr139	TH	0.49909546	645	11	L6 CT	VISp
Ex_Fezf2_Cpa6	TH	0.048528465	562	17	L6 CT	VISp
Ex_Foxp2_Col12a1_Ddo	TH	0.29003092500000005	527	14	L6 CT	VISp
Inh_Lamp5_Ndnf_Tgfbi	TH	0.9309639500000001	487	4	Inh	VISp
Ex_Rorb_Naaa11_Aldh1l1	TH	0.708631575	469	7	L4/5 IT	VISp
Ex_Foxp2_Col12a1_Nxph1	TH	0.3794588	379	8	L6 CT	VISp
Ex_Fezf2_Col6a1_Tg	TH	0.564840115	342	5	L6 CT	VISp
Inh_Lhx6_Sst_Myh13	TH	0.474205205	329	6	Inh	VISp
Ex_Fezf2_Slc17a8_Rxfp2	TH	0.94411194	292	1	L5 NP	VISp
Ex_Fezf2_Myzap	TH	0.6529413349999998	286	3	L5 NP	VISp
Inh_Lamp5_Egln3_Tgfbi	TH	0.7647109750000001	224	3	Inh	VISp
Ex_Rorb_Col8a1_Cntnap4	TH	0.734549175	208	4	L4/5 IT	VISp
Ex_Rorb_Col8a1_Scn7a	TH	0.9327908149999999	200	1	L4/5 IT	VISp
Ex_Fezf2_C1ql2	TH	0.29498982500000004	197	5	L5 ET	VISp
Inh_Sncg_Slc17a8	TH	0.8570045000000001	179	1	Inh	VISp
Inh_Lhx6_Sst_Crhr2_Stac	TH	1.0	168	0	Inh	VISp
Inh_Vip_Drd2	TH	0.592616485	152	2	Inh	VISp
Inh_Sp8_Tgfbi	TH	0.281342805	152	4	Inh	VISp
Ex_Rorb_Adam33	TH	0.57826413	145	2	L4/5 IT	VISp
Inh_Lhx6_Sst_Ffar4	TH	1.0	125	0	Inh	VISp
Inh_Vip_Crh_1	TH	0.32216710000000004	124	3	Inh	VISp
Ex_Fezf2_Slc17a8_Rxfp1	TH	0.4976334800000001	121	2	L5 NP	VISp
Ex_Fezf2_Chrna6	TH	0.370009365	121	3	L5 ET	VISp
Inh_Sncg_Edn3	TH	0.56302656	114	2	Inh	VISp
Inh_Lamp5_Ndnf_Tac2	TH	0.69928564	112	1	Inh	VISp
Inh_Lhx6_Sst_AW551984	TH	0.49302023500000003	108	2	Inh	VISp
Inh_Lhx6_Sst_Edaradd	TH	0.8428986199999999	100	1	Inh	VISp
L6 CT	CP-2	1.0	20848	0	L6 CT	VISp
Inh	CP-2	0.643125905	15763	1	Inh	VISp
L4/5 IT	CP-2	1.0	7890	0	L4/5 IT	VISp
L6 IT	CP-2	1.0	3352	0	L6 IT	VISp
L5 ET	CP-2	0.10342013	3333	3	L5 ET	VISp
L5 IT	CP-2	1.0	1596	0	L5 IT	VISp
L5 NP	CP-2	1.0	913	0	L5 NP	VISp
L6 CT	CP-1	1.0	20848	0	L6 CT	VISp
Inh	CP-1	1.0	15763	0	Inh	VISp
L4/5 IT	CP-1	1.0	7890	0	L4/5 IT	VISp
L6 IT	CP-1	1.0	3352	0	L6 IT	VISp
L5 ET	CP-1	1.0	3333	0	L5 ET	VISp
L5 IT	CP-1	1.0	1596	0	L5 IT	VISp
L5 NP	CP-1	1.0	913	0	L5 NP	VISp
L6 CT	CP-3	1.0	20848	0	L6 CT	VISp
Inh	CP-3	1.0	15763	0	Inh	VISp
L4/5 IT	CP-3	0.5092673249999999	7890	1	L4/5 IT	VISp
L6 IT	CP-3	1.0	3352	0	L6 IT	VISp
L5 ET	CP-3	1.0	3333	0	L5 ET	VISp
L5 IT	CP-3	0.42950581499999996	1596	1	L5 IT	VISp
L5 NP	CP-3	1.0	913	0	L5 NP	VISp
L6 CT	CP-5	0.8406126900000002	20848	2	L6 CT	VISp
Inh	CP-5	0.8775834800000001	15763	1	Inh	VISp
L4/5 IT	CP-5	1.0	7890	0	L4/5 IT	VISp
L6 IT	CP-5	1.0	3352	0	L6 IT	VISp
L5 ET	CP-5	1.0	3333	0	L5 ET	VISp
L5 IT	CP-5	1.0	1596	0	L5 IT	VISp
L5 NP	CP-5	1.0	913	0	L5 NP	VISp
L6 CT	CP-6	0.8844039549999999	20848	1	L6 CT	VISp
Inh	CP-6	0.782156885	15763	1	Inh	VISp
L4/5 IT	CP-6	0.344440535	7890	2	L4/5 IT	VISp
L6 IT	CP-6	1.0	3352	0	L6 IT	VISp
L5 ET	CP-6	0.5077530050000001	3333	1	L5 ET	VISp
L5 IT	CP-6	0.433218815	1596	1	L5 IT	VISp
L5 NP	CP-6	1.0	913	0	L5 NP	VISp
L6 CT	CP-8	0.9999623	20848	14	L6 CT	VISp
Inh	CP-8	0.9938457249999999	15763	13	Inh	VISp
L4/5 IT	CP-8	0.004712265000000001	7890	35	L4/5 IT	VISp
L6 IT	CP-8	0.9684296250000001	3352	2	L6 IT	VISp
L5 ET	CP-8	0.000393445	3333	25	L5 ET	VISp
L5 IT	CP-8	0.03664141	1596	9	L5 IT	VISp
L5 NP	CP-8	0.8591133550000002	913	1	L5 NP	VISp
L6 CT	CP-7	1.0	20848	0	L6 CT	VISp
Inh	CP-7	1.0	15763	0	Inh	VISp
L4/5 IT	CP-7	1.0	7890	0	L4/5 IT	VISp
L6 IT	CP-7	1.0	3352	0	L6 IT	VISp
L5 ET	CP-7	1.0	3333	0	L5 ET	VISp
L5 IT	CP-7	1.0	1596	0	L5 IT	VISp
L5 NP	CP-7	1.0	913	0	L5 NP	VISp
L6 CT	CP-4	1.0	20848	0	L6 CT	VISp
Inh	CP-4	0.8170832600000001	15763	2	Inh	VISp
L4/5 IT	CP-4	0.9055922700000001	7890	1	L4/5 IT	VISp
L6 IT	CP-4	1.0	3352	0	L6 IT	VISp
L5 ET	CP-4	0.04778167	3333	5	L5 ET	VISp
L5 IT	CP-4	0.4499791450000001	1596	1	L5 IT	VISp
L5 NP	CP-4	0.519342885	913	1	L5 NP	VISp
L6_CT_1	LGNd	0.00011320000000000001	9997	37	L6_CT_1	VISp
L6_CT_2	LGNd	0.5291678999999999	6275	7	L6_CT_2	VISp
L5_ET_1	LGNd	0.0420796	2836	9	L5_ET_1	VISp
L6_CT_1	lp	0.7356147999999999	9997	23	L6_CT_1	VISp
L6_CT_2	lp	0.0323976	6275	31	L6_CT_2	VISp
L5_ET_1	lp	0.0009745000000000001	2836	26	L5_ET_1	VISp
L6 CT	cMed	0.973156245	9666	83	L6 CT	AC
Inh	cMed	0.9985859050000001	8319	59	Inh	AC
L5 ET	cMed	0.0	1942	361	L5 ET	AC
L4/5 IT	cMed	0.7879568499999999	1669	18	L4/5 IT	AC
L2/3 IT	cMed	0.488510815	1339	16	L2/3 IT	AC
L6 IT	cMed	0.51291349	1202	14	L6 IT	AC
L5 IT	cMed	0.654634835	898	10	L5 IT	AC
L5 NP	cMed	0.8907914650000001	740	4	L5 NP	AC
L6b	cMed	0.440317445	254	3	L6b	AC
L6 CT	cMOp	0.783703535	9666	202	L6 CT	AC
Inh	cMOp	0.23808053	8319	198	Inh	AC
L5 ET	cMOp	0.398903905	1942	43	L5 ET	AC
L4/5 IT	cMOp	2.045e-06	1669	83	L4/5 IT	AC
L2/3 IT	cMOp	0.000397105	1339	61	L2/3 IT	AC
L6 IT	cMOp	9.649999999999999e-07	1202	64	L6 IT	AC
L5 IT	cMOp	0.0	898	108	L5 IT	AC
L5 NP	cMOp	0.374704815	740	19	L5 NP	AC
L6b	cMOp	0.20357979499999998	254	8	L6b	AC
L6 CT	STN	0.35970082999999997	9666	70	L6 CT	AC
Inh	STN	0.9306344999999999	8319	45	Inh	AC
L5 ET	STN	0.0	1942	103	L5 ET	AC
L4/5 IT	STN	0.48918773	1669	13	L4/5 IT	AC
L2/3 IT	STN	0.32461848500000007	1339	10	L2/3 IT	AC
L6 IT	STN	0.54214082	1202	8	L6 IT	AC
L5 IT	STN	0.197051795	898	10	L5 IT	AC
L5 NP	STN	0.32989752	740	7	L5 NP	AC
L6b	STN	0.27088075	254	4	L6b	AC
L6 CT	STR	0.329979865	9666	110	L6 CT	AC
Inh	STR	0.99883575	8319	56	Inh	AC
L5 ET	STR	0.0	1942	78	L5 ET	AC
L4/5 IT	STR	0.310392355	1669	22	L4/5 IT	AC
L2/3 IT	STR	0.31347782	1339	20	L2/3 IT	AC
L6 IT	STR	0.06108434	1202	22	L6 IT	AC
L5 IT	STR	2.2985e-05	898	34	L5 IT	AC
L5 NP	STR	0.5522550199999999	740	7	L5 NP	AC
L6b	STR	0.38209016	254	4	L6b	AC
L6 CT	TH	0.0	9666	413	L6 CT	AC
Inh	TH	0.7405106100000001	8319	148	Inh	AC
L5 ET	TH	4.401499999999999e-05	1942	72	L5 ET	AC
L4/5 IT	TH	0.22792348500000004	1669	39	L4/5 IT	AC
L2/3 IT	TH	0.944677845	1339	19	L2/3 IT	AC
L6 IT	TH	0.68429819	1202	18	L6 IT	AC
L5 IT	TH	0.33934243000000003	898	20	L5 IT	AC
L5 NP	TH	0.6851401850000001	740	13	L5 NP	AC
L6b	TH	0.09551206000000001	254	9	L6b	AC
Ex_Fezf2_Cpa6	cMed	0.9078252203333333	4466	36	L6 CT	AC
Inh_Lhx6_Pvalb_Tac1	cMed	0.992006177	1881	8	Inh	AC
Inh_Lamp5_Tnnt1_2	cMed	0.9352459843333333	1852	11	Inh	AC
Ex_Fezf2_Klhl1	cMed	0.0	1820	354	L5 ET	AC
Ex_Slc30a3_Otof	cMed	0.5330696563333333	1312	15	L2/3 IT	AC
Ex_Fezf2_Col6a1_Tg	cMed	0.9255739063333334	1252	7	L6 CT	AC
Inh_Lamp5_Ndnf_Prom1	cMed	0.7376409783333333	975	9	Inh	AC
Ex_Fezf2_Cknsr3	cMed	0.4391290923333333	896	9	L6 CT	AC
Ex_Rorb_Rxfp2	cMed	0.7251263763333333	866	9	L5 IT	AC
Inh_Vip_Grpr	cMed	0.864945589	838	5	Inh	AC
Ex_Slc30a3_Col6a1	cMed	0.5439795366666667	721	7	L6 IT	AC
Ex_Foxp2_Col12a1_Nxph1	cMed	0.4288243766666667	523	8	L6 CT	AC
Ex_Foxp2_Col12a1_Ddo	cMed	0.5007420513333333	463	5	L6 CT	AC
Ex_Rorb_Col8a1_Scn7a	cMed	0.41741796233333334	454	7	L4/5 IT	AC
Ex_Rorb_Adam33	cMed	0.8054230099999999	380	3	L4/5 IT	AC
Ex_Fezf2_Myzap	cMed	0.9034931783333333	368	1	L5 NP	AC
Ex_Rorb_Tnnc1	cMed	0.4451652296666667	367	5	L4/5 IT	AC
Ex_Foxp2_Col5a1	cMed	0.8600649023333333	361	1	L6 CT	AC
Ex_Fezf2_Col6a1_Gpr139	cMed	0.543800548	342	4	L6 CT	AC
Ex_Slc30a3_Sulf1_Aprk1	cMed	0.6965417309999999	297	3	L6 IT	AC
Inh_Vip_Drd2	cMed	0.17706221000000003	275	6	Inh	AC
Ex_Rorb_Naaa11_Aldh1l1	cMed	1.0	207	0	L4/5 IT	AC
Inh_Lhx6_Sst_Hpse	cMed	0.40249387400000003	171	2	Inh	AC
Inh_Sncg_Abcb5	cMed	0.625054912	154	1	Inh	AC
Inh_Lamp5_Ndnf_Tgfbi	cMed	0.7714225096666666	150	1	Inh	AC
Ex_Fezf2_Slc17a8_Rxfp2	cMed	0.3966074376666666	133	2	L5 NP	AC
Ex_Fezf2_Cnksr3_C7	cMed	0.350910991	119	2	L6 CT	AC
Ex_Nxph4_Ror1	cMed	0.3411673276666667	108	2	L6b	AC
Inh_Ppp1r1b_Drd1_Prima1	cMed	0.4256123633333334	107	2	Inh	AC
Inh_Lamp5_Ndnf_Tac2	cMed	0.5839794869999999	106	1	Inh	AC
Inh_Sncg_Slc17a8	cMed	1.0	105	0	Inh	AC
Ex_Slc30a3_Tnfaip6_Fos	cMed	0.278448711	102	2	L6 IT	AC
Inh_Vip_Crh_1	cMed	1.0	100	0	Inh	AC
Ex_Fezf2_Cpa6	cMOp	0.541139559	4466	98	L6 CT	AC
Inh_Lhx6_Pvalb_Tac1	cMOp	0.29229573166666667	1881	46	Inh	AC
Inh_Lamp5_Tnnt1_2	cMOp	0.136009835	1852	50	Inh	AC
Ex_Fezf2_Klhl1	cMOp	0.367934038	1820	42	L5 ET	AC
Ex_Slc30a3_Otof	cMOp	0.00041729266666666663	1312	61	L2/3 IT	AC
Ex_Fezf2_Col6a1_Tg	cMOp	0.8949856350000001	1252	21	L6 CT	AC
Inh_Lamp5_Ndnf_Prom1	cMOp	0.5881394446666667	975	22	Inh	AC
Ex_Fezf2_Cknsr3	cMOp	0.5027648976666668	896	22	L6 CT	AC
Ex_Rorb_Rxfp2	cMOp	0.0	866	106	L5 IT	AC
Inh_Vip_Grpr	cMOp	0.6788632279999999	838	17	Inh	AC
Ex_Slc30a3_Col6a1	cMOp	0.04904303633333333	721	25	L6 IT	AC
Ex_Foxp2_Col12a1_Nxph1	cMOp	0.8023860363333333	523	10	L6 CT	AC
Ex_Foxp2_Col12a1_Ddo	cMOp	0.5025920546666667	463	10	L6 CT	AC
Ex_Rorb_Col8a1_Scn7a	cMOp	0.005360248333333334	454	25	L4/5 IT	AC
Ex_Rorb_Adam33	cMOp	0.4210573126666667	380	11	L4/5 IT	AC
Ex_Fezf2_Myzap	cMOp	0.6862622976666667	368	8	L5 NP	AC
Ex_Rorb_Tnnc1	cMOp	0.0005715066666666668	367	24	L4/5 IT	AC
Ex_Foxp2_Col5a1	cMOp	0.5015461323333334	361	6	L6 CT	AC
Ex_Fezf2_Col6a1_Gpr139	cMOp	0.82750423	342	4	L6 CT	AC
Ex_Slc30a3_Sulf1_Aprk1	cMOp	5.778666666666666e-06	297	27	L6 IT	AC
Inh_Vip_Drd2	cMOp	0.8940232453333334	275	3	Inh	AC
Ex_Rorb_Naaa11_Aldh1l1	cMOp	0.00023558	207	19	L4/5 IT	AC
Inh_Lhx6_Sst_Hpse	cMOp	0.5579273643333332	171	4	Inh	AC
Inh_Sncg_Abcb5	cMOp	0.534629339	154	3	Inh	AC
Inh_Lamp5_Ndnf_Tgfbi	cMOp	0.7238211666666666	150	2	Inh	AC
Ex_Fezf2_Slc17a8_Rxfp2	cMOp	0.27131037	133	4	L5 NP	AC
Ex_Fezf2_Cnksr3_C7	cMOp	0.6705957293333333	119	3	L6 CT	AC
Ex_Nxph4_Ror1	cMOp	0.18869044933333334	108	4	L6b	AC
Inh_Ppp1r1b_Drd1_Prima1	cMOp	0.26313356400000004	107	4	Inh	AC
Inh_Lamp5_Ndnf_Tac2	cMOp	0.387643399	106	4	Inh	AC
Inh_Sncg_Slc17a8	cMOp	0.31608861466666666	105	3	Inh	AC
Ex_Slc30a3_Tnfaip6_Fos	cMOp	0.006586461333333334	102	9	L6 IT	AC
Inh_Vip_Crh_1	cMOp	0.21952139099999998	100	4	Inh	AC
Ex_Fezf2_Cpa6	STN	0.5778977619999999	4466	28	L6 CT	AC
Inh_Lhx6_Pvalb_Tac1	STN	0.956852132	1881	5	Inh	AC
Inh_Lamp5_Tnnt1_2	STN	0.5698742763333334	1852	13	Inh	AC
Ex_Fezf2_Klhl1	STN	0.0	1820	100	L5 ET	AC
Ex_Slc30a3_Otof	STN	0.3358768323333334	1312	10	L2/3 IT	AC
Ex_Fezf2_Col6a1_Tg	STN	0.5355688586666667	1252	11	L6 CT	AC
Inh_Lamp5_Ndnf_Prom1	STN	0.9850948363333333	975	1	Inh	AC
Ex_Fezf2_Cknsr3	STN	0.37067084266666667	896	7	L6 CT	AC
Ex_Rorb_Rxfp2	STN	0.2576086846666667	866	9	L5 IT	AC
Inh_Vip_Grpr	STN	0.7502887413333333	838	4	Inh	AC
Ex_Slc30a3_Col6a1	STN	0.9290556660000001	721	2	L6 IT	AC
Ex_Foxp2_Col12a1_Nxph1	STN	0.507496172	523	3	L6 CT	AC
Ex_Foxp2_Col12a1_Ddo	STN	0.46831097433333335	463	4	L6 CT	AC
Ex_Rorb_Col8a1_Scn7a	STN	0.634941018	454	4	L4/5 IT	AC
Ex_Rorb_Adam33	STN	0.23609112533333335	380	5	L4/5 IT	AC
Ex_Fezf2_Myzap	STN	0.22481927566666668	368	5	L5 NP	AC
Ex_Rorb_Tnnc1	STN	0.6003002043333334	367	2	L4/5 IT	AC
Ex_Foxp2_Col5a1	STN	0.8493798893333335	361	1	L6 CT	AC
Ex_Fezf2_Col6a1_Gpr139	STN	0.7501234633333332	342	1	L6 CT	AC
Ex_Slc30a3_Sulf1_Aprk1	STN	0.25973370366666665	297	4	L6 IT	AC
Inh_Vip_Drd2	STN	0.45690328833333327	275	2	Inh	AC
Ex_Rorb_Naaa11_Aldh1l1	STN	0.5838159343333332	207	1	L4/5 IT	AC
Inh_Lhx6_Sst_Hpse	STN	1.0	171	0	Inh	AC
Inh_Sncg_Abcb5	STN	0.37860218933333334	154	2	Inh	AC
Inh_Lamp5_Ndnf_Tgfbi	STN	0.5677669303333334	150	1	Inh	AC
Ex_Fezf2_Slc17a8_Rxfp2	STN	1.0	133	0	L5 NP	AC
Ex_Fezf2_Cnksr3_C7	STN	0.15475317133333336	119	3	L6 CT	AC
Ex_Nxph4_Ror1	STN	0.47481582733333333	108	1	L6b	AC
Inh_Ppp1r1b_Drd1_Prima1	STN	0.13384207533333334	107	3	Inh	AC
Inh_Lamp5_Ndnf_Tac2	STN	0.6721978376666667	106	1	Inh	AC
Inh_Sncg_Slc17a8	STN	0.5723948663333334	105	1	Inh	AC
Ex_Slc30a3_Tnfaip6_Fos	STN	1.0	102	0	L6 IT	AC
Inh_Vip_Crh_1	STN	0.4842425496666667	100	1	Inh	AC
Ex_Fezf2_Cpa6	STR	0.08872737133333333	4466	64	L6 CT	AC
Inh_Lhx6_Pvalb_Tac1	STR	0.7573172766666667	1881	17	Inh	AC
Inh_Lamp5_Tnnt1_2	STR	0.8820578546666668	1852	13	Inh	AC
Ex_Fezf2_Klhl1	STR	0.0	1820	76	L5 ET	AC
Ex_Slc30a3_Otof	STR	0.32471337233333336	1312	20	L2/3 IT	AC
Ex_Fezf2_Col6a1_Tg	STR	0.6392640866666666	1252	13	L6 CT	AC
Inh_Lamp5_Ndnf_Prom1	STR	0.9209489696666666	975	7	Inh	AC
Ex_Fezf2_Cknsr3	STR	0.6843638626666667	896	9	L6 CT	AC
Ex_Rorb_Rxfp2	STR	2.5509e-05	866	34	L5 IT	AC
Inh_Vip_Grpr	STR	0.8880035743333334	838	4	Inh	AC
Ex_Slc30a3_Col6a1	STR	0.2004880596666667	721	12	L6 IT	AC
Ex_Foxp2_Col12a1_Nxph1	STR	0.5675756043333334	523	5	L6 CT	AC
Ex_Foxp2_Col12a1_Ddo	STR	0.6960198200000002	463	3	L6 CT	AC
Ex_Rorb_Col8a1_Scn7a	STR	0.203787188	454	9	L4/5 IT	AC
Ex_Rorb_Adam33	STR	0.9037094093333333	380	2	L4/5 IT	AC
Ex_Fezf2_Myzap	STR	0.7810241880000001	368	2	L5 NP	AC
Ex_Rorb_Tnnc1	STR	0.31499939033333335	367	5	L4/5 IT	AC
Ex_Foxp2_Col5a1	STR	0.7868130543333333	361	2	L6 CT	AC
Ex_Fezf2_Col6a1_Gpr139	STR	0.6574801436666667	342	3	L6 CT	AC
Ex_Slc30a3_Sulf1_Aprk1	STR	0.027516586333333332	297	10	L6 IT	AC
Inh_Vip_Drd2	STR	0.8480528613333332	275	2	Inh	AC
Ex_Rorb_Naaa11_Aldh1l1	STR	0.3345371853333333	207	3	L4/5 IT	AC
Inh_Lhx6_Sst_Hpse	STR	0.7343295933333333	171	1	Inh	AC
Inh_Sncg_Abcb5	STR	0.6608660679999999	154	1	Inh	AC
Inh_Lamp5_Ndnf_Tgfbi	STR	1.0	150	0	Inh	AC
Ex_Fezf2_Slc17a8_Rxfp2	STR	0.3172392906666667	133	2	L5 NP	AC
Ex_Fezf2_Cnksr3_C7	STR	0.6353786473333335	119	1	L6 CT	AC
Ex_Nxph4_Ror1	STR	0.2927456779999999	108	2	L6b	AC
Inh_Ppp1r1b_Drd1_Prima1	STR	0.6398176883333333	107	1	Inh	AC
Inh_Lamp5_Ndnf_Tac2	STR	0.7531503110000001	106	1	Inh	AC
Inh_Sncg_Slc17a8	STR	1.0	105	0	Inh	AC
Ex_Slc30a3_Tnfaip6_Fos	STR	1.0	102	0	L6 IT	AC
Inh_Vip_Crh_1	STR	1.0	100	0	Inh	AC
Ex_Fezf2_Cpa6	TH	0.0	4466	213	L6 CT	AC
Inh_Lhx6_Pvalb_Tac1	TH	0.456022471	1881	35	Inh	AC
Inh_Lamp5_Tnnt1_2	TH	0.6204843979999999	1852	31	Inh	AC
Ex_Fezf2_Klhl1	TH	1.298e-05	1820	67	L5 ET	AC
Ex_Slc30a3_Otof	TH	0.9059207476666666	1312	19	L2/3 IT	AC
Ex_Fezf2_Col6a1_Tg	TH	0.449993177	1252	26	L6 CT	AC
Inh_Lamp5_Ndnf_Prom1	TH	0.703371471	975	14	Inh	AC
Ex_Fezf2_Cknsr3	TH	0.050364065666666666	896	29	L6 CT	AC
Ex_Rorb_Rxfp2	TH	0.301368933	866	19	L5 IT	AC
Inh_Vip_Grpr	TH	0.7114259390000002	838	13	Inh	AC
Ex_Slc30a3_Col6a1	TH	0.6110098079999999	721	10	L6 IT	AC
Ex_Foxp2_Col12a1_Nxph1	TH	0.2096412666666667	523	13	L6 CT	AC
Ex_Foxp2_Col12a1_Ddo	TH	4.1333333333333333e-07	463	38	L6 CT	AC
Ex_Rorb_Col8a1_Scn7a	TH	0.12259357666666668	454	15	L4/5 IT	AC
Ex_Rorb_Adam33	TH	0.442254613	380	8	L4/5 IT	AC
Ex_Fezf2_Myzap	TH	0.7841068010000001	368	5	L5 NP	AC
Ex_Rorb_Tnnc1	TH	0.3105996243333334	367	8	L4/5 IT	AC
Ex_Foxp2_Col5a1	TH	4e-08	361	34	L6 CT	AC
Ex_Fezf2_Col6a1_Gpr139	TH	0.026161596666666665	342	14	L6 CT	AC
Ex_Slc30a3_Sulf1_Aprk1	TH	0.324652974	297	7	L6 IT	AC
Inh_Vip_Drd2	TH	0.16981878300000003	275	8	Inh	AC
Ex_Rorb_Naaa11_Aldh1l1	TH	0.2952003736666667	207	5	L4/5 IT	AC
Inh_Lhx6_Sst_Hpse	TH	0.4897522713333333	171	3	Inh	AC
Inh_Sncg_Abcb5	TH	0.501327628	154	2	Inh	AC
Inh_Lamp5_Ndnf_Tgfbi	TH	0.9492245649999999	150	1	Inh	AC
Ex_Fezf2_Slc17a8_Rxfp2	TH	0.37607737533333335	133	3	L5 NP	AC
Ex_Fezf2_Cnksr3_C7	TH	0.36820498466666673	119	3	L6 CT	AC
Ex_Nxph4_Ror1	TH	0.04819308333333333	108	6	L6b	AC
Inh_Ppp1r1b_Drd1_Prima1	TH	0.8482875409999999	107	1	Inh	AC
Inh_Lamp5_Ndnf_Tac2	TH	0.4869670853333333	106	2	Inh	AC
Inh_Sncg_Slc17a8	TH	0.31541481299999996	105	3	Inh	AC
Ex_Slc30a3_Tnfaip6_Fos	TH	1.0	102	0	L6 IT	AC
Inh_Vip_Crh_1	TH	0.45606424700000003	100	2	Inh	AC
Ex_Fezf2_Klhl1	STR_Zone_0	1.608e-05	1820	21	L5 ET	AC
Ex_Rorb_Rxfp2	STR_Zone_0	5.699999999999999e-07	866	19	L5 IT	AC
Ex_Slc30a3_Col6a1	STR_Zone_0	0.19590042000000002	721	3	L6 IT	AC
Ex_Slc30a3_Sulf1_Aprk1	STR_Zone_0	0.2423243	297	2	L6 IT	AC
Ex_Fezf2_Klhl1	STR_Zone_1	2.9499999999999997e-06	1820	34	L5 ET	AC
Ex_Rorb_Rxfp2	STR_Zone_1	0.01514835	866	11	L5 IT	AC
Ex_Slc30a3_Col6a1	STR_Zone_1	0.31198099	721	4	L6 IT	AC
Ex_Slc30a3_Sulf1_Aprk1	STR_Zone_1	0.29330664	297	2	L6 IT	AC
Ex_Fezf2_Klhl1	STR_Zone_2	8.400999999999999e-05	1820	18	L5 ET	AC
Ex_Rorb_Rxfp2	STR_Zone_2	0.13401331	866	4	L5 IT	AC
Ex_Slc30a3_Col6a1	STR_Zone_2	1.0	721	0	L6 IT	AC
Ex_Slc30a3_Sulf1_Aprk1	STR_Zone_2	0.044068039999999996	297	4	L6 IT	AC
Ex_Fezf2_Klhl1	STR_Zone_3	0.20909072999999997	1820	3	L5 ET	AC
Ex_Rorb_Rxfp2	STR_Zone_3	1.0	866	0	L5 IT	AC
Ex_Slc30a3_Col6a1	STR_Zone_3	0.02901408	721	5	L6 IT	AC
Ex_Slc30a3_Sulf1_Aprk1	STR_Zone_3	0.19131454	297	2	L6 IT	AC
ET_1_mid	STR_Zone_Lateral	2.8300000000000003e-05	781	28	L5 ET	AC
ET_1_lateral	STR_Zone_Lateral	0.009340970000000002	456	12	L5 ET	AC
ET_1_medial	STR_Zone_Lateral	0.11357125000000001	382	7	L5 ET	AC
ET_2_lateral	STR_Zone_Lateral	1.0	141	0	L5 ET	AC
ET_2_mid	STR_Zone_Lateral	0.03881791	59	4	L5 ET	AC
ET_2_medial	STR_Zone_Lateral	0.07500072	46	3	L5 ET	AC
ET_1_mid	STR_Zone_Medial	0.046824960000000006	781	7	L5 ET	AC
ET_1_lateral	STR_Zone_Medial	0.22378693	456	3	L5 ET	AC
ET_1_medial	STR_Zone_Medial	0.019406049999999998	382	6	L5 ET	AC
ET_2_lateral	STR_Zone_Medial	0.26223969	141	2	L5 ET	AC
ET_2_mid	STR_Zone_Medial	0.40895671	59	1	L5 ET	AC
ET_2_medial	STR_Zone_Medial	0.06507906	46	3	L5 ET	AC
ET_1	cMed	0.0	1619	358	L5 ET	AC
ET_2	cMed	0.7467575999999999	246	1	L5 ET	AC
ET_1	cMOp	0.3654864	1619	37	L5 ET	AC
ET_2	cMOp	0.5426953999999999	246	5	L5 ET	AC
ET_1	STN	0.0	1619	95	L5 ET	AC
ET_2	STN	0.013847	246	7	L5 ET	AC
ET_1	STR	1e-07	1619	63	L5 ET	AC
ET_2	STR	0.0019784	246	13	L5 ET	AC
ET_1	TH	2.3100000000000002e-05	1619	61	L5 ET	AC
ET_2	TH	0.042251300000000006	246	10	L5 ET	AC
